# Trans-NanoSim characterizes and simulates nanopore RNA-seq data

**DOI:** 10.1101/800110

**Authors:** Saber Hafezqorani, Chen Yang, Ka Ming Nip, René L Warren, Inanc Birol

## Abstract

We introduce Trans-NanoSim, the first tool that simulates reads with technical and transcriptome-specific features learnt from nanopore RNA-seq data. Through benchmarking on sets of nanopore reads from human and mouse reference transcriptomes, we show the robustness of Trans-NanoSim in capturing the characteristics of nanopore cDNA and direct RNA reads. As a cost-effective alternative to sequencing real transcriptomes, Trans-NanoSim would facilitate the rapid development of analytical tools for nanopore RNA-seq data. Trans-NanoSim is freely accessible at https://github.com/bcgsc/NanoSim
