## Supplementary Table S2 for "Trans-NanoSim characterizes and simulates nanopore RNA-seq data"

### Sheet: Runtime & Memory usage
Runtime and Memory usage		Trans-NanoSim - with IR modeling		Trans-NanoSim - without IR modeling		DeepSimulator (v1.5) - using guppy_cpu basecaller and specifying average read length		DeepSimulator (v1.5) - using Albacore basecaller with default length
Experiment	Number of reads simulated	Memory usage	Time	Memory usage	Time	Memory usage	Time	Memory usage	Time
Human NA12878 cDNA	2000	911.12 MB	7m:05s	477.27 MB	1m:29s	17.21 GB	7m:14s	17.22 GB	6m:56s
Human NA12878 cDNA	4000	911.01 MB	8m:08s	477.46 MB	1m:25s	17.22 GB	13m:10s	17.22 GB	12m:29s
Human NA12878 cDNA	6000	912.66 MB	10m:45s	477.52 MB	1m:57s	17.22 GB	20m:03s	17.22 GB	18m:44s
Human NA12878 cDNA	8000	911.42 MB	12m:42s	477.61 MB	2m:44s	17.21 GB	25m:19s	17.21 GB	26m:49s
Human NA12878 cDNA	10000	914.59 MB	18m:11s	478.52 MB	3m:27s	17.21 GB	30m:22s	17.22 GB	29m:45s
Human NA12878 cDNA	890503	990.96 MB	19h:50m:09s	522.22 MB	6h:38m:37s	17.22 GB	45h:02m:17s	21.24 GB	41h:20m:51s
Human NA12878 directRNA	2000	871.21 MB	5m:29s	437.25 MB	44s	17.22 GB	8m:08s	17.21 GB	7m:06s
Human NA12878 directRNA	4000	871.22 MB	7m:54s	437.32 MB	1m:10s	17.22 GB	13m:51s	17.21 GB	11m:36s
Human NA12878 directRNA	6000	871.29 MB	10m:42s	437.36 MB	1m:41s	17.22 GB	19m:11s	17.21 GB	16m:46s
Human NA12878 directRNA	8000	871.39 MB	13m:42s	437.59 MB	2m:08s	17.22 GB	25m:13s	17.21 GB	23m:02s
Human NA12878 directRNA	10000	872.24 MB	16m:34s	438.37 MB	2m:51s	17.22 GB	31m:23s	17.22 GB	27m:10s
Human NA12878 directRNA	221795	904.24 MB	5h:00m:11s	469.98 MB	1h:13m:20s	17.21 GB	10h:45m:23s	17.21 GB	9h:45m:14s
Mouse cDNA	2000	567.58 MB	2m:12s	299.94 MB	20s	11.69 GB	13m:49s	11.69 GB	6m:28s
Mouse cDNA	4000	568.37 MB	1m:46s	299.96 MB	24s	11.69 GB	26m:07s	11.69 GB	11m:45s
Mouse cDNA	6000	567.78 MB	1m:47s	300.13 MB	34s	11.69 GB	37m:54s	11.69 GB	17m:24s
Mouse cDNA	8000	568.79 MB	2m:00s	300.20 MB	46s	11.69 GB	49m:40s	11.69 GB	22m:58s
Mouse cDNA	10000	568.96 MB	2m:13s	301.09 MB	53s	11.69 GB	1h:01m:52s	11.69 GB	28m:26s
Mouse cDNA	104990	579.31 MB	10m:54s	310.00 MB	8m:47s	11.69 GB	10h:59m:04s	11.69 GB	4h:38m:16s
